# *Clostridioides difficile*-mucus interactions encompass shifts in gene expression, metabolism, and biofilm formation

**DOI:** 10.1101/2024.02.01.578425

**Authors:** Kathleen L. Furtado, Lucas Plott, Matthew Markovetz, Deborah Powers, Hao Wang, David B. Hill, Jason Papin, Nancy L. Allbritton, Rita Tamayo

## Abstract

In a healthy colon, the stratified mucus layer serves as a crucial innate immune barrier to protect the epithelium from microbes. Mucins are complex glycoproteins that serve as a nutrient source for resident microflora and can be exploited by pathogens. We aimed to understand how the intestinal pathogen, *Clostridioides diffiicile*, independently uses or manipulates mucus to its benefit, without contributions from members of the microbiota. Using a 2-D primary human intestinal epithelial cell model to generate physiologic mucus, we assessed *C. difficile-*mucus interactions through growth assays, RNA-Seq, biophysical characterization of mucus, and contextualized metabolic modeling. We found that host-derived mucus promotes *C. difficile* growth both *in vitro* and in an infection model. RNA-Seq revealed significant upregulation of genes related to central metabolism in response to mucus, including genes involved in sugar uptake, the Wood-Ljungdahl pathway, and the glycine cleavage system. In addition, we identified differential expression of genes related to sensing and transcriptional control. Analysis of mutants with deletions in highly upregulated genes reflected the complexity of *C. difficile*-mucus interactions, with potential interplay between sensing and growth. Mucus also stimulated biofilm formation *in vitro*, which may in turn alter viscoelastic properties of mucus. Context-specific metabolic modeling confirmed differential metabolism and predicted importance of enzymes related to serine and glycine catabolism with mucus. Subsequent growth experiments supported these findings, indicating mucus is an important source of serine. Our results better define responses of *C. difficile* to human gastrointestinal mucus and highlight a flexibility in metabolism that may influence pathogenesis.

**IMPORTANCE:** *Clostridioides difficile* results in upwards of 250,000 infections and 12,000 deaths annually in the United States. Community-acquired infections continue to rise and recurrent disease is common, emphasizing a vital need to understand *C. difficile* pathogenesis. *C. difficile* undoubtedly interacts with colonic mucus, but the extent to which the pathogen can independently respond to and take advantage of this niche has not been explored extensively. Moreover, the metabolic complexity of *C. difficile* remains poorly understood, but likely impacts its capacity to grow and persist in the host. Here, we demonstrate that *C. difficile* uses native colonic mucus for growth, indicating *C. difficile* possesses mechanisms to exploit the mucosal niche. Furthermore, mucus induces metabolic shifts and biofilm formation in *C. difficile*, which has potential ramifications for intestinal colonization. Overall, our work is crucial to better understand dynamics of *C. difficile*-mucus interactions in the context of the human gut.
