## Supplementary material for "*Clostridioides difficile*-mucus interactions encompass shifts in gene expression, metabolism, and biofilm formation": File S1

### Sheet: CDMM
Stock Solutions:				CDMM Formulation:
5X Amino Acids				Solution	Volume
Reagent	Stock Concentration (mg/mL)	g/100 mL Stock		Sterile water	variable
Casamino Acids/Acid Casein Peptone	50	5		5X Amino Acids	10
L-Tryptophan	2.5	0.25		10 Salts	5
L-Cysteine	2.5	0.25		20X Glucose	2.5
				50X Trace Salts	1
10X Salts				100X Iron	0.5
Reagent	Stock Concentration (mg/mL)	g/100 mL Stock		100X Vitamins	0.5
Na2HPO4	50	5		Mucus*	variable
NaHCO3	50	5		Total Volume	50
KH2PO4	9	0.9
NaCl	9	0.9		*Total protein concentration in mucus determined by BCA assay. Mucus diluted to 50 µg/mL in formulation.
20X Glucose
Reagent	Stock Concentration (mg/mL)	g/100 mL Stock
D-Glucose	200	20
50X Trace Salts
Reagent	Stock Concentration (mg/mL)	g/100 mL Stock
(NH4)2SO4	2	0.2
CaCl2 - 2H2O	1.3	0.13
MgCl2 - 6H2O	1	0.1
MnCl2 - 4H2O	0.5	0.05
CoCl2 - 6H2O	0.05	0.005
100X Iron:
Reagent	Stock Concentration (mg/mL)	g/100 mL Stock
FeSO4 - 7H2O	0.4	0.04
100X Vitamins
Reagent	Stock Concentration (mg/mL)	g/100 mL Stock
D-Biotin	0.1	0.01
Calcium D-pantothenate	0.1	0.01
Pyroxidine	0.1	0.01

### Sheet: DCAMM
Defined Casamino Acids					Defined Casamino Acid Minimal Medium Formulation:
20X Cysteine (in water)					Solution	Volume (mL)
Amino Acid	%AA in bovine casein	mg/mL	mg/50 mL stock		Sterile water	variable
Cysteine**	0.8	0.58	290		20X Cysteine	2.5
					20X Glycine	2.5
20X Glycine (in water)					20X Serine	2.5
Amino Acid	%AA in bovine casein	mg/mL	mg/50 mL stock		20X Threonine	2.5
Glycine	2.4	0.24	120		20X Proline	2.5
					20X AA in 0.1 N HCl	2.5
20X Serine (in water)					20X Tyrosine	2.5
Amino Acid	%AA in bovine casein	mg/mL	mg/50 mL stock		10X Remaining AA	5
Serine	7.4	0.74	370		10X Salts	5
					20X Glucose	2.5
20X Threonine (in water)					50X Trace Salts	1
Amino Acid	%AA in bovine casein	mg/mL	mg/50 mL stock		100X Iron	0.5
Threonine	4.7	0.47	235		100X Vitamins	0.5
					Mucus*	variable
20X Proline (in water)					Total Volume	50
Amino Acid	%AA in bovine casein	mg/mL	mg/50 mL stock
Proline	9.4	0.94	470		*Total protein concentration in mucus determined by BCA assay. Mucus diluted to 50 µg/mL in formulation.
					Non-amino acid media components are identical to those in CDMM
20X Amino Acids (in 0.1 N HCl)
Amino Acid	%AA in bovine casein	mg/mL	mg/50 mL stock
Glutamic Acid	10.3	1.03	515
Aspartate	2.3	0.23	115
20X Tyrosine (in 0.1M NaOH)
Amino Acid	%AA in bovine casein	mg/mL	mg/50 mL stock
Tyrosine	3.9	0.39	195
10X Remaining Amino Acids (in water)
Amino Acid	%AA in bovine casein	mg/mL	mg/50 mL stock
Leucine	9.8	0.98	490
Lysine	7.9	0.79	395
Glutamine	7.6	0.76	380
Valine	7.4	0.74	370
Tryptophan**	0.8	0.58	290
Isoleucine	5.3	0.53	265
Asparagine	2.3	0.23	115
Phenylalanine	3.9	0.39	195
Methionine	2.7	0.27	135
Alanine	4.8	0.48	120
Arginine	2.4	0.24	120
Histidine	2	0.2	100
**Concentrations increased to match those in CDMM formulation.

### Sheet: Media for IECs
		Sato's EM	EM	DM + VIP
Reagent	Stock Concentration	Propagation	Growth in Transwells	Mucus Production
L-WRN Conditioned Media*	1X	250 mL	250 mL
Advanced DMEM/F12 (Gibco)	1X	250 mL	250 mL	500 mL
GlutaMAX (Gibco)	100X	2.5 mL	2.5 mL	5.0 mL
HEPES (Gibco)	1M	5.0 mL	5.0 mL	5.0 mL
Primocin (Invitrogen)	50 mg/mL	500 µl
N-Acetyl Cysteine (MP Bio)	1.25M	500 µl	500 µl	500 µl
Murine Epidermal Growth Factor (Peprotech)	0.25 mg/mL	100 µl	100 µl	100 µl
Nicotinamide (Sigma)	1M		5 mL
B-27 (Gibco)	50X	10 mL	10 mL
Gastrin (Anaspec)	1 mg/mL	12.5 µl	12.5 µl
Prostaglandin E2 (Cayman Chemical)	1 mM		5 µl
A83-01 (Sigma)	5 mM	50 µl		50 µl
SB202190 (LC Labs)	30 mM	50 µl	50 µl
Y-27632 (APExBIO)	12.9 mM	500 µl	500 µl
Fetal Bovine Serum, Heat Inactivated (Gibco)	10X			50 mL
Vasoactive Intestinal Peptide (Anaspec)	330 ng/mL			500 µl
*Source of Wnt3a, R-spondin, and noggin. Generated as described in Miyoshi and Stappenbeck, 2013.
